# Lysine acetylation-mediated regulation of ferredoxin and ferredoxin reductase redox-active proteins in *Haloferax volcanii*

**DOI:** 10.64898/2026.08.10.743930

**Authors:** Katherine R. Weber, Allie Aguila, Semaj Bulter-Drinks, Peter Huynh, Brianna Novillo, Xin Wang, Christian Heryakusuma, Biswarup Mukhopadhyay, Julie A. Maupin-Furlow

## Abstract

Lysine acetylation is an evolutionarily conserved, post-translational modification that regulates metabolism and protein function, yet its role in archaeal electron transfer systems remains poorly understood. Here, we investigated lysine acetylation of the 2Fe–2S ferredoxin *Hv*Fdx (HVO_2995) and its flavin-dependent oxidoreductase *Hv*FdR (HVO_2345) partner in the halophilic archaeon *Haloferax volcanii*. Genetic and biochemical analyses established *Hv*Fdx as an essential 2Fe–2S ferredoxin with a midpoint redox potential of −385 mV. Lysine acetylation of *Hv*Fdx was found to occur primarily at K119, a residue positioned near the [Fe-S] cluster interface, and to modulate electron transfer capacity without impacting Fe–S cluster incorporation, midpoint potential, or protein abundance. In contrast, *Hv*FdR was found lysine acetylated at multiple sites in a manner consistent with a non-enzymatic mechanism that resulted in altered flavin binding, enzymatic activity, and thermal stability. Lysine acetylation of *Hv*Fdx was found to stimulate electron flow from *Hv*FdR as measured by an anaerobic NADPH → *Hv*FdR → *Hv*Fdx → DCIP assay. 3D structural modeling, proteomic, biochemical, and genetic assays suggest the haloarchaeal GNAT-family acetyltransferase homolog HVO_2874 as a candidate enzyme associated with *Hv*Fdx lysine acetylation and optimal growth of *H. volcanii*. Together, these findings demonstrate that lysine acetylation differentially regulates archaeal redox-active proteins and functions as an important mechanism coordinating redox metabolism in *H. volcanii*.
