## Supplemental Dataset S1 for "Lysine acetylation-mediated regulation of ferredoxin and ferredoxin reductase redox-active proteins in *Haloferax volcanii*"

### Sheet: Overview
Supplemental Dataset S1. LC-MS/MS analysis of His6-HvFdR purified from H. volcanii KT05-pJAM3944.
Dataset S1a. Total peptides identified from His6-HvFdR purification.
Dataset S1b. Proteins detected from from His6-HvFdR purification.
Dataset S1c. Acetylated peptides and corresponding proteins detected from His6-HvFdR purification with MS-search parameters.
Dataset S1d. Acetylated peptides of His6-HvFdR.

### Sheet: Dataset 1a
Dataset S1a. Total peptides identified from His6-HvFdR purification.
Peptide Sequence	Prev AA	Next AA	Start	End	Peptide Length	Charges	Protein	Protein ID	Entry Name	Gene	Protein Description	Mapped Genes	Mapped Proteins	FdR_1 Spectral Count	FdR_1 Intensity	FdR_1 Match Type
ACAELEALR	M	L	2	10	9	2	HVO_B0053	HVO_B0053 DUF3209 family protein	HVO_B0053 DUF3209 family protein		HVO_B0053 DUF3209 family protein			1	471044928	MS/MS
ALAHELGLPFVEVK	R	L	237	250	14	3	HVO_1907	HVO_1907 (cdc48d) arNOG05511 family protein (AAA-type ATPase core domain protein)	HVO_1907 (cdc48d) arNOG05511 family protein (AAA-type ATPase core domain protein)		HVO_1907 (cdc48d) arNOG05511 family protein (AAA-type ATPase core domain protein)			1	95083272	MS/MS
APEEIEMTLDDLVLTTDQEGEIHK	R	L	176	199	24	3	HVO_1907	HVO_1907 (cdc48d) arNOG05511 family protein (AAA-type ATPase core domain protein)	HVO_1907 (cdc48d) arNOG05511 family protein (AAA-type ATPase core domain protein)		HVO_1907 (cdc48d) arNOG05511 family protein (AAA-type ATPase core domain protein)			1	5731422	MS/MS
ATAGVVDGMPTFCLPGSENAAR	R	L	150	171	22	3	HVO_2645	HVO_2645 (moaB) molybdopterin adenylyltransferase	HVO_2645 (moaB) molybdopterin adenylyltransferase		HVO_2645 (moaB) molybdopterin adenylyltransferase			1	16391080	MS/MS
DGKIVGGVLIGDLSPQTK	K	Y	361	378	18	2,3	HVO_2345	HVO_2345 flavin-dependent pyridine nucleotide oxidoreductase	HVO_2345 flavin-dependent pyridine nucleotide oxidoreductase		HVO_2345 flavin-dependent pyridine nucleotide oxidoreductase			2	15146058	MS/MS
DIKEHIEGADNSVVIGAGLLGIDLAAITAAQEVEGK	R	Y	135	170	36	3,4	HVO_2345	HVO_2345 flavin-dependent pyridine nucleotide oxidoreductase	HVO_2345 flavin-dependent pyridine nucleotide oxidoreductase		HVO_2345 flavin-dependent pyridine nucleotide oxidoreductase			12	2247857410	MS/MS
DQHHGEGDGDDDHGHHHHDVDDLEAAVLTISSTR	R	D	16	49	34	5	HVO_2645	HVO_2645 (moaB) molybdopterin adenylyltransferase	HVO_2645 (moaB) molybdopterin adenylyltransferase		HVO_2645 (moaB) molybdopterin adenylyltransferase			1	36279364	MS/MS
DVDLELDTLVTDIDPEGHTVTAHDGTEYDYDK	R	L	71	102	32	4	HVO_2345	HVO_2345 flavin-dependent pyridine nucleotide oxidoreductase	HVO_2345 flavin-dependent pyridine nucleotide oxidoreductase		HVO_2345 flavin-dependent pyridine nucleotide oxidoreductase			2	707474620	MS/MS
EAVLEALTEER	R	M	395	405	11	2	HVO_1907	HVO_1907 (cdc48d) arNOG05511 family protein (AAA-type ATPase core domain protein)	HVO_1907 (cdc48d) arNOG05511 family protein (AAA-type ATPase core domain protein)		HVO_1907 (cdc48d) arNOG05511 family protein (AAA-type ATPase core domain protein)			1	249689504	MS/MS
ECPACGNDTFYLAASMEIHLGTK	R	T	9	31	23	3	HVO_2400	HVO_2400 small CPxCG-related zinc finger protein	HVO_2400 small CPxCG-related zinc finger protein		HVO_2400 small CPxCG-related zinc finger protein			5	207478368	MS/MS
EEEPDADITIITDEGEPLYNR	R	I	23	43	21	3	HVO_2345	HVO_2345 flavin-dependent pyridine nucleotide oxidoreductase	HVO_2345 flavin-dependent pyridine nucleotide oxidoreductase		HVO_2345 flavin-dependent pyridine nucleotide oxidoreductase			1	479323520	MS/MS
EHIEGADNSVVIGAGLLGIDLAAITAAQEVEGK	K	Y	138	170	33	3,4	HVO_2345	HVO_2345 flavin-dependent pyridine nucleotide oxidoreductase	HVO_2345 flavin-dependent pyridine nucleotide oxidoreductase		HVO_2345 flavin-dependent pyridine nucleotide oxidoreductase			8	556052220	MS/MS
EQGTIAAKNMVDYGSEEFR	K	W	300	318	19	3	HVO_2345	HVO_2345 flavin-dependent pyridine nucleotide oxidoreductase	HVO_2345 flavin-dependent pyridine nucleotide oxidoreductase		HVO_2345 flavin-dependent pyridine nucleotide oxidoreductase			2	19217252	MS/MS
EQVDVSGQKEILVK	R	Q	385	398	14	2,3	HVO_2345	HVO_2345 flavin-dependent pyridine nucleotide oxidoreductase	HVO_2345 flavin-dependent pyridine nucleotide oxidoreductase		HVO_2345 flavin-dependent pyridine nucleotide oxidoreductase			12	632832640	MS/MS
ERNVEPVFDSGVDHFEVDDDDRVTTAVDPNGDR	R	Y	197	229	33	5	HVO_2345	HVO_2345 flavin-dependent pyridine nucleotide oxidoreductase	HVO_2345 flavin-dependent pyridine nucleotide oxidoreductase		HVO_2345 flavin-dependent pyridine nucleotide oxidoreductase			1	45408932	MS/MS
FNSDDATYVPISAFEGDNIAER	R	S	173	194	22	3	HVO_0359	HVO_0359 (tef1a1) translation elongation factor aEF-1 alpha / peptide chain release factor aRF-3	HVO_0359 (tef1a1) translation elongation factor aEF-1 alpha / peptide chain release factor aRF-3		HVO_0359 (tef1a1) translation elongation factor aEF-1 alpha / peptide chain release factor aRF-3			1	7787385	MS/MS
GKAWWRYALSEEGAEIIHEALR	R	E	175	196	22	2,4	HVO_2345	HVO_2345 flavin-dependent pyridine nucleotide oxidoreductase	HVO_2345 flavin-dependent pyridine nucleotide oxidoreductase		HVO_2345 flavin-dependent pyridine nucleotide oxidoreductase			2	18636530	MS/MS
GKLPEAPISIHDESWYDDR	K	D	52	70	19	3,4	HVO_2345	HVO_2345 flavin-dependent pyridine nucleotide oxidoreductase	HVO_2345 flavin-dependent pyridine nucleotide oxidoreductase		HVO_2345 flavin-dependent pyridine nucleotide oxidoreductase			2	4840858100	MS/MS
HLDAALVDLESEATR	R	I	59	73	15	2	HVO_B0053	HVO_B0053 DUF3209 family protein	HVO_B0053 DUF3209 family protein		HVO_B0053 DUF3209 family protein			1	122657208	MS/MS
IDDDDPQAGYLR	R	G	74	85	12	2	HVO_B0053	HVO_B0053 DUF3209 family protein	HVO_B0053 DUF3209 family protein		HVO_B0053 DUF3209 family protein			1	508816544	MS/MS
ILFVGPPGTGK	K	T	221	231	11	2	HVO_1907	HVO_1907 (cdc48d) arNOG05511 family protein (AAA-type ATPase core domain protein)	HVO_1907 (cdc48d) arNOG05511 family protein (AAA-type ATPase core domain protein)		HVO_1907 (cdc48d) arNOG05511 family protein (AAA-type ATPase core domain protein)			1	146179584	MS/MS
IQTFAEQVDDKSSEVTASADAVKTTSTDVANSIEEISAGNETQHR	R	N	168	212	45	4	HVO_1999	HVO_1999 (htr7) transducer protein Htr7	HVO_1999 (htr7) transducer protein Htr7		HVO_1999 (htr7) transducer protein Htr7			1	0	MS/MS
IVGGVLIGDLSPQTK	K	Y	364	378	15	2,3	HVO_2345	HVO_2345 flavin-dependent pyridine nucleotide oxidoreductase	HVO_2345 flavin-dependent pyridine nucleotide oxidoreductase		HVO_2345 flavin-dependent pyridine nucleotide oxidoreductase			12	12105359400	MS/MS
IVGGVLIGDLSPQTKYK	K	K	364	380	17	3	HVO_2345	HVO_2345 flavin-dependent pyridine nucleotide oxidoreductase	HVO_2345 flavin-dependent pyridine nucleotide oxidoreductase		HVO_2345 flavin-dependent pyridine nucleotide oxidoreductase			2	22021148	MS/MS
IVGGVLIGDLSPQTKYKK	K	L	364	381	18	3	HVO_2345	HVO_2345 flavin-dependent pyridine nucleotide oxidoreductase	HVO_2345 flavin-dependent pyridine nucleotide oxidoreductase		HVO_2345 flavin-dependent pyridine nucleotide oxidoreductase			1	48205048	MS/MS
LALLNITGTTDEHAK	R	R	11	25	15	2,3	HVO_B0053	HVO_B0053 DUF3209 family protein	HVO_B0053 DUF3209 family protein		HVO_B0053 DUF3209 family protein			2	478149120	MS/MS
LALLNITGTTDEHAKR	R	H	11	26	16	4	HVO_B0053	HVO_B0053 DUF3209 family protein	HVO_B0053 DUF3209 family protein		HVO_B0053 DUF3209 family protein			1	12919261	MS/MS
LAVETGTLGIR	R	E	404	414	11	2	HVO_2381	HVO_2381 LarC family protein	HVO_2381 LarC family protein		HVO_2381 LarC family protein			1	142064176	MS/MS
LAVVEADR	R	-	131	138	8	2	HVO_2409	HVO_2409 NikR family transcription regulator	HVO_2409 NikR family transcription regulator		HVO_2409 NikR family transcription regulator			1	9112650	MS/MS
LGTAEIIVPEAPHLTGLAR	R	R	172	190	19	2	HVO_2645	HVO_2645 (moaB) molybdopterin adenylyltransferase	HVO_2645 (moaB) molybdopterin adenylyltransferase		HVO_2645 (moaB) molybdopterin adenylyltransferase			1	17568406	MS/MS
LLLAVGGTPTQLPVENSDAEGIHHFWTFQDAR	K	D	103	134	32	3,4	HVO_2345	HVO_2345 flavin-dependent pyridine nucleotide oxidoreductase	HVO_2345 flavin-dependent pyridine nucleotide oxidoreductase		HVO_2345 flavin-dependent pyridine nucleotide oxidoreductase			7	9849893900	MS/MS
LPEAPISIHDESWYDDR	K	D	54	70	17	3	HVO_2345	HVO_2345 flavin-dependent pyridine nucleotide oxidoreductase	HVO_2345 flavin-dependent pyridine nucleotide oxidoreductase		HVO_2345 flavin-dependent pyridine nucleotide oxidoreductase			1	832728640	MS/MS
LSYDDIGTK	R	V	136	144	9	2	HVO_2645	HVO_2645 (moaB) molybdopterin adenylyltransferase	HVO_2645 (moaB) molybdopterin adenylyltransferase		HVO_2645 (moaB) molybdopterin adenylyltransferase			1	87213880	MS/MS
MDIDEFDPSAIADVTEGLTGSDLR	R	L	367	390	24	2,3	HVO_1907	HVO_1907 (cdc48d) arNOG05511 family protein (AAA-type ATPase core domain protein)	HVO_1907 (cdc48d) arNOG05511 family protein (AAA-type ATPase core domain protein)		HVO_1907 (cdc48d) arNOG05511 family protein (AAA-type ATPase core domain protein)			2	13820050	MS/MS
MELTQDDLLEAVADFEER	R	D	406	423	18	2	HVO_1907	HVO_1907 (cdc48d) arNOG05511 family protein (AAA-type ATPase core domain protein)	HVO_1907 (cdc48d) arNOG05511 family protein (AAA-type ATPase core domain protein)		HVO_1907 (cdc48d) arNOG05511 family protein (AAA-type ATPase core domain protein)			1	7505661	MS/MS
MELTQDDLLEAVADFEERDNLK	R	N	406	427	22	3	HVO_1907	HVO_1907 (cdc48d) arNOG05511 family protein (AAA-type ATPase core domain protein)	HVO_1907 (cdc48d) arNOG05511 family protein (AAA-type ATPase core domain protein)		HVO_1907 (cdc48d) arNOG05511 family protein (AAA-type ATPase core domain protein)			1	8.24241e+06	MS/MS
MSDLEIER	-	E	1	8	8	2	HVO_2400	HVO_2400 small CPxCG-related zinc finger protein	HVO_2400 small CPxCG-related zinc finger protein		HVO_2400 small CPxCG-related zinc finger protein			1	161209440	MS/MS
MSDLEIERECPACGNDTFYLAASMEIHLGTK	-	T	1	31	31	3,4,5	HVO_2400	HVO_2400 small CPxCG-related zinc finger protein	HVO_2400 small CPxCG-related zinc finger protein		HVO_2400 small CPxCG-related zinc finger protein			6	80965048	MS/MS
MSVTLPPSLLSELDDVVAAGEYDSR	R	S	8	32	25	3	HVO_2409	HVO_2409 NikR family transcription regulator	HVO_2409 NikR family transcription regulator		HVO_2409 NikR family transcription regulator			1	3.16666e+06	MS/MS
NMVDYGSEEFR	K	W	308	318	11	2,3	HVO_2345	HVO_2345 flavin-dependent pyridine nucleotide oxidoreductase	HVO_2345 flavin-dependent pyridine nucleotide oxidoreductase		HVO_2345 flavin-dependent pyridine nucleotide oxidoreductase			14	9141145600	MS/MS
NMVDYGSEEFRWVSSYSITHFDFPFLSFGHPTLGDDHVEAK	K	Y	308	348	41	6	HVO_2345	HVO_2345 flavin-dependent pyridine nucleotide oxidoreductase	HVO_2345 flavin-dependent pyridine nucleotide oxidoreductase		HVO_2345 flavin-dependent pyridine nucleotide oxidoreductase			1	28148938	MS/MS
NVEPVFDSGVDHFEVDDDDR	R	V	199	218	20	3	HVO_2345	HVO_2345 flavin-dependent pyridine nucleotide oxidoreductase	HVO_2345 flavin-dependent pyridine nucleotide oxidoreductase		HVO_2345 flavin-dependent pyridine nucleotide oxidoreductase			3	18021458	MS/MS
QDFQLDDLEGAAAEQ	K	-	399	413	15	2	HVO_2345	HVO_2345 flavin-dependent pyridine nucleotide oxidoreductase	HVO_2345 flavin-dependent pyridine nucleotide oxidoreductase		HVO_2345 flavin-dependent pyridine nucleotide oxidoreductase			7	3985922300	MS/MS
RFDEIVNFPKPDR	R	G	341	353	13	3	HVO_1907	HVO_1907 (cdc48d) arNOG05511 family protein (AAA-type ATPase core domain protein)	HVO_1907 (cdc48d) arNOG05511 family protein (AAA-type ATPase core domain protein)		HVO_1907 (cdc48d) arNOG05511 family protein (AAA-type ATPase core domain protein)			1	101270776	MS/MS
RHAEAELEDYLGDADPGPIQALANATTLDEAQR	K	H	26	58	33	3,4	HVO_B0053	HVO_B0053 DUF3209 family protein	HVO_B0053 DUF3209 family protein		HVO_B0053 DUF3209 family protein			2	115496192	MS/MS
SAATEWLENDTIQSLLK	R	E	6	22	17	2	HVO_A0388	HVO_A0388 Lrp/AsnC family transcription regulator	HVO_A0388 Lrp/AsnC family transcription regulator		HVO_A0388 Lrp/AsnC family transcription regulator			1	45775592	MS/MS
SDLEIERECPACGNDTFYLAASMEIHLGTK	M	T	2	31	30	3,4	HVO_2400	HVO_2400 small CPxCG-related zinc finger protein	HVO_2400 small CPxCG-related zinc finger protein		HVO_2400 small CPxCG-related zinc finger protein			6	113946360	MS/MS
SIDDISLIR	K	D	311	319	9	2	HVO_1907	HVO_1907 (cdc48d) arNOG05511 family protein (AAA-type ATPase core domain protein)	HVO_1907 (cdc48d) arNOG05511 family protein (AAA-type ATPase core domain protein)		HVO_1907 (cdc48d) arNOG05511 family protein (AAA-type ATPase core domain protein)			1	8254175	MS/MS
TKWHCTECDYGYIHITDDIETYAK	K	A	32	55	24	4,5	HVO_2400	HVO_2400 small CPxCG-related zinc finger protein	HVO_2400 small CPxCG-related zinc finger protein		HVO_2400 small CPxCG-related zinc finger protein			3	978911740	MS/MS
TLDENDLPPR	R	Y	23	32	10	2	HVO_1907	HVO_1907 (cdc48d) arNOG05511 family protein (AAA-type ATPase core domain protein)	HVO_1907 (cdc48d) arNOG05511 family protein (AAA-type ATPase core domain protein)		HVO_1907 (cdc48d) arNOG05511 family protein (AAA-type ATPase core domain protein)			1	47814264	MS/MS
TLGIGELIIAVNK	R	M	134	146	13	2	HVO_0359	HVO_0359 (tef1a1) translation elongation factor aEF-1 alpha / peptide chain release factor aRF-3	HVO_0359 (tef1a1) translation elongation factor aEF-1 alpha / peptide chain release factor aRF-3		HVO_0359 (tef1a1) translation elongation factor aEF-1 alpha / peptide chain release factor aRF-3			1	15921566	MS/MS
TNHDDIFAAGDITEFHDLILGDR	R	A	267	289	23	2,3,4	HVO_2345	HVO_2345 flavin-dependent pyridine nucleotide oxidoreductase	HVO_2345 flavin-dependent pyridine nucleotide oxidoreductase		HVO_2345 flavin-dependent pyridine nucleotide oxidoreductase			13	10445758500	MS/MS
TVGETESGHMAYSALQSAFSQYDR	R	T	227	250	24	4	HVO_D0003	HVO_D0003 homolog to plasmid replication protein RepH	HVO_D0003 homolog to plasmid replication protein RepH		HVO_D0003 homolog to plasmid replication protein RepH			1	3610542	MS/MS
VFWADAEDDGDEDDSSAAGIERPLVVTESVAR	R	K	36	67	32	4	HVO_1907	HVO_1907 (cdc48d) arNOG05511 family protein (AAA-type ATPase core domain protein)	HVO_1907 (cdc48d) arNOG05511 family protein (AAA-type ATPase core domain protein)		HVO_1907 (cdc48d) arNOG05511 family protein (AAA-type ATPase core domain protein)			1	24531220	MS/MS
VVDDDYDEIQIAVAR	R	M	76	90	15	3	HVO_2645	HVO_2645 (moaB) molybdopterin adenylyltransferase	HVO_2645 (moaB) molybdopterin adenylyltransferase		HVO_2645 (moaB) molybdopterin adenylyltransferase			1	16637952	MS/MS
VVTGPVAVGGGETEMSHGTYPVPAPAVVNITAAADWSVR	R	G	237	275	39	3	HVO_2381	HVO_2381 LarC family protein	HVO_2381 LarC family protein		HVO_2381 LarC family protein			1	0	MS/MS
VWHATLGDIQSYLR	R	T	131	144	14	2,3	HVO_A0388	HVO_A0388 Lrp/AsnC family transcription regulator	HVO_A0388 Lrp/AsnC family transcription regulator		HVO_A0388 Lrp/AsnC family transcription regulator			2	127478080	MS/MS
WHCTECDYGYIHITDDIETYAK	K	A	34	55	22	2,3,4	HVO_2400	HVO_2400 small CPxCG-related zinc finger protein	HVO_2400 small CPxCG-related zinc finger protein		HVO_2400 small CPxCG-related zinc finger protein			9	1803817980	MS/MS
WVSSYSITHFDFPFLSFGHPTLGDDHVEAK	R	Y	319	348	30	3,4,5	HVO_2345	HVO_2345 flavin-dependent pyridine nucleotide oxidoreductase	HVO_2345 flavin-dependent pyridine nucleotide oxidoreductase		HVO_2345 flavin-dependent pyridine nucleotide oxidoreductase			9	8724541400	MS/MS
YALSEEGAEIIHEALR	R	E	181	196	16	2,3	HVO_2345	HVO_2345 flavin-dependent pyridine nucleotide oxidoreductase	HVO_2345 flavin-dependent pyridine nucleotide oxidoreductase		HVO_2345 flavin-dependent pyridine nucleotide oxidoreductase			15	13020730400	MS/MS
YSDTEWR	K	R	349	355	7	2	HVO_2345	HVO_2345 flavin-dependent pyridine nucleotide oxidoreductase	HVO_2345 flavin-dependent pyridine nucleotide oxidoreductase		HVO_2345 flavin-dependent pyridine nucleotide oxidoreductase			1	1466017540	MS/MS

### Sheet: Dataset 1b
Dataset S1b. Proteins detected from from His6-HvFdR purification.
Protein	Protein ID	Entry Name	Gene	Protein Length	Organism	Protein Existence	Description	Protein Probability	Top Peptide Probability	Combined Total Peptides	Combined Spectral Count	Combined Unique Spectral Count	Combined Total Spectral Count	FdR_1 Spectral Count	FdR_1 Unique Spectral Count	FdR_1 Total Spectral Count	FdR_1 Intensity	Indistinguishable Proteins
HVO_0359	HVO_0359 (tef1a1) translation elongation factor aEF-1 alpha / peptide chain release factor aRF-3	HVO_0359 (tef1a1) translation elongation factor aEF-1 alpha / peptide chain release factor aRF-3		421			HVO_0359 (tef1a1) translation elongation factor aEF-1 alpha / peptide chain release factor aRF-3	0.9999	0.9985	2	2	2	2	2	2	2	23708952
HVO_1907	HVO_1907 (cdc48d) arNOG05511 family protein (AAA-type ATPase core domain protein)	HVO_1907 (cdc48d) arNOG05511 family protein (AAA-type ATPase core domain protein)		474			HVO_1907 (cdc48d) arNOG05511 family protein (AAA-type ATPase core domain protein)	1	0.999	11	12	12	12	12	12	12	708122370
HVO_1999	HVO_1999 (htr7) transducer protein Htr7	HVO_1999 (htr7) transducer protein Htr7		502			HVO_1999 (htr7) transducer protein Htr7	0.3164	0.9031	1	1	1	1	1	1	1	0
HVO_2345	HVO_2345 flavin-dependent pyridine nucleotide oxidoreductase	HVO_2345 flavin-dependent pyridine nucleotide oxidoreductase		413			HVO_2345 flavin-dependent pyridine nucleotide oxidoreductase	1	0.999	23	130	130	130	130	130	130	79251300000
HVO_2381	HVO_2381 LarC family protein	HVO_2381 LarC family protein		493			HVO_2381 LarC family protein	0.9999	0.999	2	2	2	2	2	2	2	142064176
HVO_2400	HVO_2400 small CPxCG-related zinc finger protein	HVO_2400 small CPxCG-related zinc finger protein		58			HVO_2400 small CPxCG-related zinc finger protein	1	0.999	6	30	30	30	30	30	30	3353624320
HVO_2409	HVO_2409 NikR family transcription regulator	HVO_2409 NikR family transcription regulator		138			HVO_2409 NikR family transcription regulator	0.9867	0.974	2	2	2	2	2	2	2	12279308
HVO_2645	HVO_2645 (moaB) molybdopterin adenylyltransferase	HVO_2645 (moaB) molybdopterin adenylyltransferase		194			HVO_2645 (moaB) molybdopterin adenylyltransferase	1	0.999	5	5	5	5	5	5	5	174090688
HVO_A0388	HVO_A0388 Lrp/AsnC family transcription regulator	HVO_A0388 Lrp/AsnC family transcription regulator		174			HVO_A0388 Lrp/AsnC family transcription regulator	1	0.999	2	3	3	3	3	3	3	173253664
HVO_B0053	HVO_B0053 DUF3209 family protein	HVO_B0053 DUF3209 family protein		127			HVO_B0053 DUF3209 family protein	1	0.999	6	8	8	8	8	8	8	1709083260
HVO_D0003	HVO_D0003 homolog to plasmid replication protein RepH	HVO_D0003 homolog to plasmid replication protein RepH		881			HVO_D0003 homolog to plasmid replication protein RepH	0.7528	0.9839	1	1	1	1	1	1	1	3610542

### Sheet: Dataset 1c
Dataset S1c. Acetylated peptides and corresponding proteins detected from His6-HvFdR purification with MS-search parameters.
Peptide Sequence	Modified Sequence	Prev AA	Next AA	Start	End	Peptide Length	Charges	Assigned Modifications	Protein	Protein ID	Entry Name	Gene	Protein Description	Mapped Genes	Mapped Proteins	FdR_1 Spectral Count	FdR_1 Intensity	FdR_1 Match Type	FdR_1 Localization
ACAELEALR	AC[57.0215]AELEALR	M	L	2	10	9	2	2C(57.0215)	HVO_B0053	HVO_B0053 DUF3209 family protein	HVO_B0053 DUF3209 family protein		HVO_B0053 DUF3209 family protein			1	471044928	MS/MS	C:57.0215@AC(1)AELEALR;
ALAHELGLPFVEVK	ALAHELGLPFVEVK	R	L	237	250	14	3		HVO_1907	HVO_1907 (cdc48d) arNOG05511 family protein (AAA-type ATPase core domain protein)	HVO_1907 (cdc48d) arNOG05511 family protein (AAA-type ATPase core domain protein)		HVO_1907 (cdc48d) arNOG05511 family protein (AAA-type ATPase core domain protein)			1	95083272	MS/MS
APEEIEMTLDDLVLTTDQEGEIHK	APEEIEM[15.9949]TLDDLVLTTDQEGEIHK	R	L	176	199	24	3	7M(15.9949)	HVO_1907	HVO_1907 (cdc48d) arNOG05511 family protein (AAA-type ATPase core domain protein)	HVO_1907 (cdc48d) arNOG05511 family protein (AAA-type ATPase core domain protein)		HVO_1907 (cdc48d) arNOG05511 family protein (AAA-type ATPase core domain protein)			1	5731422	MS/MS	M:15.9949@APEEIEM(1)TLDDLVLTTDQEGEIHK;
ATAGVVDGMPTFCLPGSENAAR	ATAGVVDGMPTFC[57.0215]LPGSENAAR	R	L	150	171	22	3	13C(57.0215)	HVO_2645	HVO_2645 (moaB) molybdopterin adenylyltransferase	HVO_2645 (moaB) molybdopterin adenylyltransferase		HVO_2645 (moaB) molybdopterin adenylyltransferase			1	16391080	MS/MS	C:57.0215@ATAGVVDGMPTFC(1)LPGSENAAR;
DGKIVGGVLIGDLSPQTK	DGK[42.0106]IVGGVLIGDLSPQTK	K	Y	361	378	18	2,3	3K(42.0106)	HVO_2345	HVO_2345 flavin-dependent pyridine nucleotide oxidoreductase	HVO_2345 flavin-dependent pyridine nucleotide oxidoreductase		HVO_2345 flavin-dependent pyridine nucleotide oxidoreductase			2	15146058	MS/MS	K:42.0106@DGK(1)IVGGVLIGDLSPQTK;
DIKEHIEGADNSVVIGAGLLGIDLAAITAAQEVEGK	DIKEHIEGADNSVVIGAGLLGIDLAAITAAQEVEGK	R	Y	135	170	36	3,4		HVO_2345	HVO_2345 flavin-dependent pyridine nucleotide oxidoreductase	HVO_2345 flavin-dependent pyridine nucleotide oxidoreductase		HVO_2345 flavin-dependent pyridine nucleotide oxidoreductase			12	2247857410	MS/MS
DQHHGEGDGDDDHGHHHHDVDDLEAAVLTISSTR	DQHHGEGDGDDDHGHHHHDVDDLEAAVLTISSTR	R	D	16	49	34	5		HVO_2645	HVO_2645 (moaB) molybdopterin adenylyltransferase	HVO_2645 (moaB) molybdopterin adenylyltransferase		HVO_2645 (moaB) molybdopterin adenylyltransferase			1	36279364	MS/MS
DVDLELDTLVTDIDPEGHTVTAHDGTEYDYDK	DVDLELDTLVTDIDPEGHTVTAHDGTEYDYDK	R	L	71	102	32	4		HVO_2345	HVO_2345 flavin-dependent pyridine nucleotide oxidoreductase	HVO_2345 flavin-dependent pyridine nucleotide oxidoreductase		HVO_2345 flavin-dependent pyridine nucleotide oxidoreductase			2	707474620	MS/MS
EAVLEALTEER	EAVLEALTEER	R	M	395	405	11	2		HVO_1907	HVO_1907 (cdc48d) arNOG05511 family protein (AAA-type ATPase core domain protein)	HVO_1907 (cdc48d) arNOG05511 family protein (AAA-type ATPase core domain protein)		HVO_1907 (cdc48d) arNOG05511 family protein (AAA-type ATPase core domain protein)			1	249689504	MS/MS
ECPACGNDTFYLAASMEIHLGTK	EC[57.0215]PAC[57.0215]GNDTFYLAASMEIHLGTK	R	T	9	31	23	3	2C(57.0215),5C(57.0215)	HVO_2400	HVO_2400 small CPxCG-related zinc finger protein	HVO_2400 small CPxCG-related zinc finger protein		HVO_2400 small CPxCG-related zinc finger protein			5	207478368	MS/MS	C:57.0215@EC(1)PAC(1)GNDTFYLAASMEIHLGTK;
EEEPDADITIITDEGEPLYNR	EEEPDADITIITDEGEPLYNR	R	I	23	43	21	3		HVO_2345	HVO_2345 flavin-dependent pyridine nucleotide oxidoreductase	HVO_2345 flavin-dependent pyridine nucleotide oxidoreductase		HVO_2345 flavin-dependent pyridine nucleotide oxidoreductase			1	479323520	MS/MS
EHIEGADNSVVIGAGLLGIDLAAITAAQEVEGK	EHIEGADNSVVIGAGLLGIDLAAITAAQEVEGK	K	Y	138	170	33	3,4		HVO_2345	HVO_2345 flavin-dependent pyridine nucleotide oxidoreductase	HVO_2345 flavin-dependent pyridine nucleotide oxidoreductase		HVO_2345 flavin-dependent pyridine nucleotide oxidoreductase			8	556052220	MS/MS
EQGTIAAKNMVDYGSEEFR	EQGTIAAK[42.0106]NMVDYGSEEFR	K	W	300	318	19	3	8K(42.0106)	HVO_2345	HVO_2345 flavin-dependent pyridine nucleotide oxidoreductase	HVO_2345 flavin-dependent pyridine nucleotide oxidoreductase		HVO_2345 flavin-dependent pyridine nucleotide oxidoreductase			1	0	MS/MS	K:42.0106@EQGTIAAK(1)NMVDYGSEEFR;
EQGTIAAKNMVDYGSEEFR	EQGTIAAK[42.0106]NM[15.9949]VDYGSEEFR	K	W	300	318	19	3	10M(15.9949),8K(42.0106)	HVO_2345	HVO_2345 flavin-dependent pyridine nucleotide oxidoreductase	HVO_2345 flavin-dependent pyridine nucleotide oxidoreductase		HVO_2345 flavin-dependent pyridine nucleotide oxidoreductase			1	19217252	MS/MS	M:15.9949@EQGTIAAKNM(1)VDYGSEEFR;K:42.0106@EQGTIAAK(1)NMVDYGSEEFR;
EQVDVSGQKEILVK	EQVDVSGQKEILVK	R	Q	385	398	14	2,3		HVO_2345	HVO_2345 flavin-dependent pyridine nucleotide oxidoreductase	HVO_2345 flavin-dependent pyridine nucleotide oxidoreductase		HVO_2345 flavin-dependent pyridine nucleotide oxidoreductase			12	632832640	MS/MS
ERNVEPVFDSGVDHFEVDDDDRVTTAVDPNGDR	ERNVEPVFDSGVDHFEVDDDDRVTTAVDPNGDR	R	Y	197	229	33	5		HVO_2345	HVO_2345 flavin-dependent pyridine nucleotide oxidoreductase	HVO_2345 flavin-dependent pyridine nucleotide oxidoreductase		HVO_2345 flavin-dependent pyridine nucleotide oxidoreductase			1	45408932	MS/MS
FNSDDATYVPISAFEGDNIAER	FNSDDATYVPISAFEGDNIAER	R	S	173	194	22	3		HVO_0359	HVO_0359 (tef1a1) translation elongation factor aEF-1 alpha / peptide chain release factor aRF-3	HVO_0359 (tef1a1) translation elongation factor aEF-1 alpha / peptide chain release factor aRF-3		HVO_0359 (tef1a1) translation elongation factor aEF-1 alpha / peptide chain release factor aRF-3			1	7787385	MS/MS
GKAWWRYALSEEGAEIIHEALR	GKAWWRYALSEEGAEIIHEALR	R	E	175	196	22	4		HVO_2345	HVO_2345 flavin-dependent pyridine nucleotide oxidoreductase	HVO_2345 flavin-dependent pyridine nucleotide oxidoreductase		HVO_2345 flavin-dependent pyridine nucleotide oxidoreductase			1	18636530	MS/MS
GKLPEAPISIHDESWYDDR	GKLPEAPISIHDESWYDDR	K	D	52	70	19	3,4		HVO_2345	HVO_2345 flavin-dependent pyridine nucleotide oxidoreductase	HVO_2345 flavin-dependent pyridine nucleotide oxidoreductase		HVO_2345 flavin-dependent pyridine nucleotide oxidoreductase			2	4840858100	MS/MS
GKAWWRYALSEEGAEIIHEALR	GK[114.0429]AWWRYALSEEGAEIIHEALR	R	E	175	196	22	2	2K(114.0429)	HVO_2345	HVO_2345 flavin-dependent pyridine nucleotide oxidoreductase	HVO_2345 flavin-dependent pyridine nucleotide oxidoreductase		HVO_2345 flavin-dependent pyridine nucleotide oxidoreductase			1	0	MS/MS	K:114.0429@GK(1)AWWRYALSEEGAEIIHEALR;
HLDAALVDLESEATR	HLDAALVDLESEATR	R	I	59	73	15	2		HVO_B0053	HVO_B0053 DUF3209 family protein	HVO_B0053 DUF3209 family protein		HVO_B0053 DUF3209 family protein			1	122657208	MS/MS
IDDDDPQAGYLR	IDDDDPQAGYLR	R	G	74	85	12	2		HVO_B0053	HVO_B0053 DUF3209 family protein	HVO_B0053 DUF3209 family protein		HVO_B0053 DUF3209 family protein			1	508816544	MS/MS
ILFVGPPGTGK	ILFVGPPGTGK	K	T	221	231	11	2		HVO_1907	HVO_1907 (cdc48d) arNOG05511 family protein (AAA-type ATPase core domain protein)	HVO_1907 (cdc48d) arNOG05511 family protein (AAA-type ATPase core domain protein)		HVO_1907 (cdc48d) arNOG05511 family protein (AAA-type ATPase core domain protein)			1	146179584	MS/MS
IQTFAEQVDDKSSEVTASADAVKTTSTDVANSIEEISAGNETQHR	IQTFAEQVDDK[114.0429]SSEVTASADAVK[42.0106]TTSTDVANSIEEISAGNETQHR	R	N	168	212	45	4	11K(114.0429),23K(42.0106)	HVO_1999	HVO_1999 (htr7) transducer protein Htr7	HVO_1999 (htr7) transducer protein Htr7		HVO_1999 (htr7) transducer protein Htr7			1	0	MS/MS	K:42.0106@IQTFAEQVDDKSSEVTASADAVK(1)TTSTDVANSIEEISAGNETQHR;K:114.0429@IQTFAEQVDDK(1)SSEVTASADAVKTTSTDVANSIEEISAGNETQHR;
IVGGVLIGDLSPQTK	IVGGVLIGDLSPQTK	K	Y	364	378	15	2,3		HVO_2345	HVO_2345 flavin-dependent pyridine nucleotide oxidoreductase	HVO_2345 flavin-dependent pyridine nucleotide oxidoreductase		HVO_2345 flavin-dependent pyridine nucleotide oxidoreductase			12	12105359400	MS/MS
IVGGVLIGDLSPQTKYK	IVGGVLIGDLSPQTKYK	K	K	364	380	17	3		HVO_2345	HVO_2345 flavin-dependent pyridine nucleotide oxidoreductase	HVO_2345 flavin-dependent pyridine nucleotide oxidoreductase		HVO_2345 flavin-dependent pyridine nucleotide oxidoreductase			1	22021148	MS/MS
IVGGVLIGDLSPQTKYK	IVGGVLIGDLSPQTK[42.0106]YK	K	K	364	380	17	3	15K(42.0106)	HVO_2345	HVO_2345 flavin-dependent pyridine nucleotide oxidoreductase	HVO_2345 flavin-dependent pyridine nucleotide oxidoreductase		HVO_2345 flavin-dependent pyridine nucleotide oxidoreductase			1	0	MS/MS	K:42.0106@IVGGVLIGDLSPQTK(1)YK;
IVGGVLIGDLSPQTKYKK	IVGGVLIGDLSPQTK[42.0106]YKK	K	L	364	381	18	3	15K(42.0106)	HVO_2345	HVO_2345 flavin-dependent pyridine nucleotide oxidoreductase	HVO_2345 flavin-dependent pyridine nucleotide oxidoreductase		HVO_2345 flavin-dependent pyridine nucleotide oxidoreductase			1	48205048	MS/MS	K:42.0106@IVGGVLIGDLSPQTK(1)YKK;
LALLNITGTTDEHAK	LALLNITGTTDEHAK	R	R	11	25	15	2,3		HVO_B0053	HVO_B0053 DUF3209 family protein	HVO_B0053 DUF3209 family protein		HVO_B0053 DUF3209 family protein			2	478149120	MS/MS
LALLNITGTTDEHAKR	LALLNITGTTDEHAKR	R	H	11	26	16	4		HVO_B0053	HVO_B0053 DUF3209 family protein	HVO_B0053 DUF3209 family protein		HVO_B0053 DUF3209 family protein			1	12919261	MS/MS
LAVETGTLGIR	LAVETGTLGIR	R	E	404	414	11	2		HVO_2381	HVO_2381 LarC family protein	HVO_2381 LarC family protein		HVO_2381 LarC family protein			1	142064176	MS/MS
LAVVEADR	LAVVEADR	R	-	131	138	8	2		HVO_2409	HVO_2409 NikR family transcription regulator	HVO_2409 NikR family transcription regulator		HVO_2409 NikR family transcription regulator			1	9112650	MS/MS
LGTAEIIVPEAPHLTGLAR	LGTAEIIVPEAPHLTGLAR	R	R	172	190	19	2		HVO_2645	HVO_2645 (moaB) molybdopterin adenylyltransferase	HVO_2645 (moaB) molybdopterin adenylyltransferase		HVO_2645 (moaB) molybdopterin adenylyltransferase			1	17568406	MS/MS
LLLAVGGTPTQLPVENSDAEGIHHFWTFQDAR	LLLAVGGTPTQLPVENSDAEGIHHFWTFQDAR	K	D	103	134	32	3,4		HVO_2345	HVO_2345 flavin-dependent pyridine nucleotide oxidoreductase	HVO_2345 flavin-dependent pyridine nucleotide oxidoreductase		HVO_2345 flavin-dependent pyridine nucleotide oxidoreductase			7	9849893900	MS/MS
LPEAPISIHDESWYDDR	LPEAPISIHDESWYDDR	K	D	54	70	17	3		HVO_2345	HVO_2345 flavin-dependent pyridine nucleotide oxidoreductase	HVO_2345 flavin-dependent pyridine nucleotide oxidoreductase		HVO_2345 flavin-dependent pyridine nucleotide oxidoreductase			1	832728640	MS/MS
LSYDDIGTK	LSYDDIGTK	R	V	136	144	9	2		HVO_2645	HVO_2645 (moaB) molybdopterin adenylyltransferase	HVO_2645 (moaB) molybdopterin adenylyltransferase		HVO_2645 (moaB) molybdopterin adenylyltransferase			1	87213880	MS/MS
MDIDEFDPSAIADVTEGLTGSDLR	MDIDEFDPSAIADVTEGLTGSDLR	R	L	367	390	24	2,3		HVO_1907	HVO_1907 (cdc48d) arNOG05511 family protein (AAA-type ATPase core domain protein)	HVO_1907 (cdc48d) arNOG05511 family protein (AAA-type ATPase core domain protein)		HVO_1907 (cdc48d) arNOG05511 family protein (AAA-type ATPase core domain protein)			2	13820050	MS/MS
MELTQDDLLEAVADFEER	MELTQDDLLEAVADFEER	R	D	406	423	18	2		HVO_1907	HVO_1907 (cdc48d) arNOG05511 family protein (AAA-type ATPase core domain protein)	HVO_1907 (cdc48d) arNOG05511 family protein (AAA-type ATPase core domain protein)		HVO_1907 (cdc48d) arNOG05511 family protein (AAA-type ATPase core domain protein)			1	7505661	MS/MS
MELTQDDLLEAVADFEERDNLK	MELTQDDLLEAVADFEERDNLK	R	N	406	427	22	3		HVO_1907	HVO_1907 (cdc48d) arNOG05511 family protein (AAA-type ATPase core domain protein)	HVO_1907 (cdc48d) arNOG05511 family protein (AAA-type ATPase core domain protein)		HVO_1907 (cdc48d) arNOG05511 family protein (AAA-type ATPase core domain protein)			1	8.24241e+06	MS/MS
MSDLEIERECPACGNDTFYLAASMEIHLGTK	MSDLEIEREC[57.0215]PAC[57.0215]GNDTFYLAASMEIHLGTK	-	T	1	31	31	3,4	10C(57.0215),13C(57.0215)	HVO_2400	HVO_2400 small CPxCG-related zinc finger protein	HVO_2400 small CPxCG-related zinc finger protein		HVO_2400 small CPxCG-related zinc finger protein			4	58979088	MS/MS	C:57.0215@MSDLEIEREC(1)PAC(1)GNDTFYLAASMEIHLGTK;
MSDLEIERECPACGNDTFYLAASMEIHLGTK	MSDLEIEREC[57.0215]PAC[57.0215]GNDTFYLAASM[15.9949]EIHLGTK	-	T	1	31	31	4	10C(57.0215),13C(57.0215),24M(15.9949)	HVO_2400	HVO_2400 small CPxCG-related zinc finger protein	HVO_2400 small CPxCG-related zinc finger protein		HVO_2400 small CPxCG-related zinc finger protein			1	16140889	MS/MS	C:57.0215@MSDLEIEREC(1)PAC(1)GNDTFYLAASMEIHLGTK;M:15.9949@MSDLEIERECPACGNDTFYLAASM(1)EIHLGTK;
MSVTLPPSLLSELDDVVAAGEYDSR	MSVTLPPSLLSELDDVVAAGEYDSR	R	S	8	32	25	3		HVO_2409	HVO_2409 NikR family transcription regulator	HVO_2409 NikR family transcription regulator		HVO_2409 NikR family transcription regulator			1	3.16666e+06	MS/MS
MSDLEIER	M[15.9949]SDLEIER	-	E	1	8	8	2	1M(15.9949)	HVO_2400	HVO_2400 small CPxCG-related zinc finger protein	HVO_2400 small CPxCG-related zinc finger protein		HVO_2400 small CPxCG-related zinc finger protein			1	161209440	MS/MS	M:15.9949@M(1)SDLEIER;
NMVDYGSEEFR	NMVDYGSEEFR	K	W	308	318	11	2,3		HVO_2345	HVO_2345 flavin-dependent pyridine nucleotide oxidoreductase	HVO_2345 flavin-dependent pyridine nucleotide oxidoreductase		HVO_2345 flavin-dependent pyridine nucleotide oxidoreductase			10	9075210200	MS/MS
NMVDYGSEEFR	NM[15.9949]VDYGSEEFR	K	W	308	318	11	2	2M(15.9949)	HVO_2345	HVO_2345 flavin-dependent pyridine nucleotide oxidoreductase	HVO_2345 flavin-dependent pyridine nucleotide oxidoreductase		HVO_2345 flavin-dependent pyridine nucleotide oxidoreductase			4	65934696	MS/MS	M:15.9949@NM(1)VDYGSEEFR;
NMVDYGSEEFRWVSSYSITHFDFPFLSFGHPTLGDDHVEAK	NM[15.9949]VDYGSEEFRWVSSYSITHFDFPFLSFGHPTLGDDHVEAK	K	Y	308	348	41	6	2M(15.9949)	HVO_2345	HVO_2345 flavin-dependent pyridine nucleotide oxidoreductase	HVO_2345 flavin-dependent pyridine nucleotide oxidoreductase		HVO_2345 flavin-dependent pyridine nucleotide oxidoreductase			1	28148938	MS/MS	M:15.9949@NM(1)VDYGSEEFRWVSSYSITHFDFPFLSFGHPTLGDDHVEAK;
NVEPVFDSGVDHFEVDDDDR	NVEPVFDSGVDHFEVDDDDR	R	V	199	218	20	3		HVO_2345	HVO_2345 flavin-dependent pyridine nucleotide oxidoreductase	HVO_2345 flavin-dependent pyridine nucleotide oxidoreductase		HVO_2345 flavin-dependent pyridine nucleotide oxidoreductase			3	18021458	MS/MS
QDFQLDDLEGAAAEQ	QDFQLDDLEGAAAEQ	K	-	399	413	15	2		HVO_2345	HVO_2345 flavin-dependent pyridine nucleotide oxidoreductase	HVO_2345 flavin-dependent pyridine nucleotide oxidoreductase		HVO_2345 flavin-dependent pyridine nucleotide oxidoreductase			7	3985922300	MS/MS
RFDEIVNFPKPDR	RFDEIVNFPKPDR	R	G	341	353	13	3		HVO_1907	HVO_1907 (cdc48d) arNOG05511 family protein (AAA-type ATPase core domain protein)	HVO_1907 (cdc48d) arNOG05511 family protein (AAA-type ATPase core domain protein)		HVO_1907 (cdc48d) arNOG05511 family protein (AAA-type ATPase core domain protein)			1	101270776	MS/MS
RHAEAELEDYLGDADPGPIQALANATTLDEAQR	RHAEAELEDYLGDADPGPIQALANATTLDEAQR	K	H	26	58	33	3,4		HVO_B0053	HVO_B0053 DUF3209 family protein	HVO_B0053 DUF3209 family protein		HVO_B0053 DUF3209 family protein			2	115496192	MS/MS
SAATEWLENDTIQSLLK	SAATEWLENDTIQSLLK	R	E	6	22	17	2		HVO_A0388	HVO_A0388 Lrp/AsnC family transcription regulator	HVO_A0388 Lrp/AsnC family transcription regulator		HVO_A0388 Lrp/AsnC family transcription regulator			1	45775592	MS/MS
SDLEIERECPACGNDTFYLAASMEIHLGTK	SDLEIEREC[57.0215]PAC[57.0215]GNDTFYLAASMEIHLGTK	M	T	2	31	30	3,4	12C(57.0215),9C(57.0215)	HVO_2400	HVO_2400 small CPxCG-related zinc finger protein	HVO_2400 small CPxCG-related zinc finger protein		HVO_2400 small CPxCG-related zinc finger protein			6	113946360	MS/MS	C:57.0215@SDLEIEREC(1)PAC(1)GNDTFYLAASMEIHLGTK;
SIDDISLIR	SIDDISLIR	K	D	311	319	9	2		HVO_1907	HVO_1907 (cdc48d) arNOG05511 family protein (AAA-type ATPase core domain protein)	HVO_1907 (cdc48d) arNOG05511 family protein (AAA-type ATPase core domain protein)		HVO_1907 (cdc48d) arNOG05511 family protein (AAA-type ATPase core domain protein)			1	8254175	MS/MS
TKWHCTECDYGYIHITDDIETYAK	TKWHC[57.0215]TEC[57.0215]DYGYIHITDDIETYAK	K	A	32	55	24	4,5	5C(57.0215),8C(57.0215)	HVO_2400	HVO_2400 small CPxCG-related zinc finger protein	HVO_2400 small CPxCG-related zinc finger protein		HVO_2400 small CPxCG-related zinc finger protein			3	978911740	MS/MS	C:57.0215@TKWHC(1)TEC(1)DYGYIHITDDIETYAK;
TLDENDLPPR	TLDENDLPPR	R	Y	23	32	10	2		HVO_1907	HVO_1907 (cdc48d) arNOG05511 family protein (AAA-type ATPase core domain protein)	HVO_1907 (cdc48d) arNOG05511 family protein (AAA-type ATPase core domain protein)		HVO_1907 (cdc48d) arNOG05511 family protein (AAA-type ATPase core domain protein)			1	47814264	MS/MS
TLGIGELIIAVNK	TLGIGELIIAVNK	R	M	134	146	13	2		HVO_0359	HVO_0359 (tef1a1) translation elongation factor aEF-1 alpha / peptide chain release factor aRF-3	HVO_0359 (tef1a1) translation elongation factor aEF-1 alpha / peptide chain release factor aRF-3		HVO_0359 (tef1a1) translation elongation factor aEF-1 alpha / peptide chain release factor aRF-3			1	15921566	MS/MS
TNHDDIFAAGDITEFHDLILGDR	TNHDDIFAAGDITEFHDLILGDR	R	A	267	289	23	2,3,4		HVO_2345	HVO_2345 flavin-dependent pyridine nucleotide oxidoreductase	HVO_2345 flavin-dependent pyridine nucleotide oxidoreductase		HVO_2345 flavin-dependent pyridine nucleotide oxidoreductase			13	10445758500	MS/MS
TVGETESGHMAYSALQSAFSQYDR	TVGETESGHM[15.9949]AYSALQSAFSQYDR	R	T	227	250	24	4	10M(15.9949)	HVO_D0003	HVO_D0003 homolog to plasmid replication protein RepH	HVO_D0003 homolog to plasmid replication protein RepH		HVO_D0003 homolog to plasmid replication protein RepH			1	3610542	MS/MS	M:15.9949@TVGETESGHM(1)AYSALQSAFSQYDR;
VFWADAEDDGDEDDSSAAGIERPLVVTESVAR	VFWADAEDDGDEDDSSAAGIERPLVVTESVAR	R	K	36	67	32	4		HVO_1907	HVO_1907 (cdc48d) arNOG05511 family protein (AAA-type ATPase core domain protein)	HVO_1907 (cdc48d) arNOG05511 family protein (AAA-type ATPase core domain protein)		HVO_1907 (cdc48d) arNOG05511 family protein (AAA-type ATPase core domain protein)			1	24531220	MS/MS
VVDDDYDEIQIAVAR	VVDDDYDEIQIAVAR	R	M	76	90	15	3		HVO_2645	HVO_2645 (moaB) molybdopterin adenylyltransferase	HVO_2645 (moaB) molybdopterin adenylyltransferase		HVO_2645 (moaB) molybdopterin adenylyltransferase			1	16637952	MS/MS
VVTGPVAVGGGETEMSHGTYPVPAPAVVNITAAADWSVR	VVTGPVAVGGGETEMSHGTYPVPAPAVVNITAAADWSVR	R	G	237	275	39	3		HVO_2381	HVO_2381 LarC family protein	HVO_2381 LarC family protein		HVO_2381 LarC family protein			1	0	MS/MS
VWHATLGDIQSYLR	VWHATLGDIQSYLR	R	T	131	144	14	2,3		HVO_A0388	HVO_A0388 Lrp/AsnC family transcription regulator	HVO_A0388 Lrp/AsnC family transcription regulator		HVO_A0388 Lrp/AsnC family transcription regulator			2	127478080	MS/MS
WHCTECDYGYIHITDDIETYAK	WHC[57.0215]TEC[57.0215]DYGYIHITDDIETYAK	K	A	34	55	22	2,3,4	3C(57.0215),6C(57.0215)	HVO_2400	HVO_2400 small CPxCG-related zinc finger protein	HVO_2400 small CPxCG-related zinc finger protein		HVO_2400 small CPxCG-related zinc finger protein			9	1803817980	MS/MS	C:57.0215@WHC(1)TEC(1)DYGYIHITDDIETYAK;
WVSSYSITHFDFPFLSFGHPTLGDDHVEAK	WVSSYSITHFDFPFLSFGHPTLGDDHVEAK	R	Y	319	348	30	3,4,5		HVO_2345	HVO_2345 flavin-dependent pyridine nucleotide oxidoreductase	HVO_2345 flavin-dependent pyridine nucleotide oxidoreductase		HVO_2345 flavin-dependent pyridine nucleotide oxidoreductase			9	8724541400	MS/MS
YALSEEGAEIIHEALR	YALSEEGAEIIHEALR	R	E	181	196	16	2,3		HVO_2345	HVO_2345 flavin-dependent pyridine nucleotide oxidoreductase	HVO_2345 flavin-dependent pyridine nucleotide oxidoreductase		HVO_2345 flavin-dependent pyridine nucleotide oxidoreductase			15	13020730400	MS/MS
YSDTEWR	YSDTEWR	K	R	349	355	7	2		HVO_2345	HVO_2345 flavin-dependent pyridine nucleotide oxidoreductase	HVO_2345 flavin-dependent pyridine nucleotide oxidoreductase		HVO_2345 flavin-dependent pyridine nucleotide oxidoreductase			1	1466017540	MS/MS
MSDLEIERECPACGNDTFYLAASMEIHLGTK	n[42.0106]MSDLEIEREC[57.0215]PAC[57.0215]GNDTFYLAASM[15.9949]EIHLGTK	-	T	1	31	31	5	N-term(42.0106),10C(57.0215),13C(57.0215),24M(15.9949)	HVO_2400	HVO_2400 small CPxCG-related zinc finger protein	HVO_2400 small CPxCG-related zinc finger protein		HVO_2400 small CPxCG-related zinc finger protein			1	13140427	MS/MS	C:57.0215@MSDLEIEREC(1)PAC(1)GNDTFYLAASMEIHLGTK;M:15.9949@MSDLEIERECPACGNDTFYLAASM(1)EIHLGTK;
