## Supplemental Dataset S3 for "Lysine acetylation-mediated regulation of ferredoxin and ferredoxin reductase redox-active proteins in *Haloferax volcanii*"

### Sheet: Overview
Dataset S3. Summary of whole genome sequence of the H. volcanii the Δhvo_2874 mutant (KT24) compared to DS2.
Dataset S3a. DNA sequence variant calls based on the reference H. volcanii DS2 genome sequence NCBI accession NC_013967.1.
Dataset S3b. Unassigned new junctions based on comparision to reference H. volcanii DS2 genome sequence NCBI accession NC_013967.1.
Dataset S3c. Unassigned missing coverage based on comparision to the reference H. volcanii DS2 genome sequence NCBI accession NC_013967.1.
Dataset S3d. Whole genome DNA sequencing statistics of this study.

### Sheet: Dataset S3a
Dataset S3a. DNA sequence variant calls based on the reference H. volcanii DS2 genome sequence NCBI accession NC_013967.1.
H26 Δhvo_2874					H26 (parent strain)
position	mutation	annotation	gene	description	position	mutation	annotation	gene	description
31720	C→T	P200P (CCC→CCT)	HVO_RS04855 →	sulfite exporter TauE/SafE family protein	31720	C→T	P200P (CCC→CCT)	HVO_RS04855 →	sulfite exporter TauE/SafE family protein
301694	575 bp→ATCC		[pyrE]	[pyrE]	301694	575 bp→ATCC		[pyrE]	[pyrE]
555352	C→A	A97S (GCC→TCC)	HVO_RS07695 ←	UbiA family prenyltransferase	638948	Δ1 bp	pseudogene (322/812 nt)	HVO_RS08125 ←	shikimate dehydrogenase
608154	876 bp→6 bp	coding (49‑924/1005 nt)	HVO_RS07975 →	restriction endonuclease	639012	Δ1 bp	pseudogene (258/812 nt)	HVO_RS08125 ←	shikimate dehydrogenase
638948	Δ1 bp	pseudogene (322/812 nt)	HVO_RS08125 ←	shikimate dehydrogenase	851228	+G	coding (300/477 nt)	HVO_RS09190 ←	universal stress protein
639012	Δ1 bp	pseudogene (258/812 nt)	HVO_RS08125 ←	shikimate dehydrogenase	851237	Δ1 bp	coding (291/477 nt)	HVO_RS09190 ←	universal stress protein
851228	+G	coding (300/477 nt)	HVO_RS09190 ←	universal stress protein	936951	Δ1 bp	intergenic (‑140/+29)	tatAo ← / ← HVO_RS09635	Sec‑independent protein translocase protein TatAo/SDR family oxidoreductase
851237	Δ1 bp	coding (291/477 nt)	HVO_RS09190 ←	universal stress protein	985862	G→T	S162Y (TCC→TAC)	HVO_RS09885 ←	DUF7110 family protein
936951	Δ1 bp	intergenic (‑140/+29)	tatAo ← / ← HVO_RS09635	Sec‑independent protein translocase protein TatAo/SDR family oxidoreductase	1697788	+C	pseudogene (391/1158 nt)	HVO_RS20195 ←	ISH3‑like element ISHvo20 family transposase
985862	G→T	S162Y (TCC→TAC)	HVO_RS09885 ←	DUF7110 family protein	1697869	+A	pseudogene (310/1158 nt)	HVO_RS20195 ←	ISH3‑like element ISHvo20 family transposase
1581961	C→A	intergenic (+110/‑20)	HVO_RS12930 → / → HVO_RS12935	DUF7997 domain‑containing protein/SRPBCC family protein	1697871	+TGCTCAG	pseudogene (308/1158 nt)	HVO_RS20195 ←	ISH3‑like element ISHvo20 family transposase
1697788	+C	pseudogene (391/1158 nt)	HVO_RS20195 ←	ISH3‑like element ISHvo20 family transposase	1733550	Δ1 bp	intergenic (‑164/‑275)	HVO_RS13710 ← / → HVO_RS13715	tRNA‑Gly/NAD+ synthase
1697869	+A	pseudogene (310/1158 nt)	HVO_RS20195 ←	ISH3‑like element ISHvo20 family transposase	2410564	A→G	L80P (CTT→CCT)	HVO_RS16995 ←	50S ribosomal protein L32e
1697871	+TGCTCAG	pseudogene (308/1158 nt)	HVO_RS20195 ←	ISH3‑like element ISHvo20 family transposase
1729612	G→A	A80V (GCG→GTG)	HVO_RS13685 ←	DUF8151 family protein
1729698	C→T	A51A (GCG→GCA)	HVO_RS13685 ←	DUF8151 family protein
1733550	Δ1 bp	intergenic (‑164/‑275)	HVO_RS13710 ← / → HVO_RS13715	tRNA‑Gly/NAD+ synthase
2385209	Δ664 bp	intergenic (+222/+1002)	HVO_RS16860 → / ← HVO_RS16865	tRNA‑Met/CNNM domain‑containing protein
2386268	Δ393 bp	intergenic (+1281/+214)	HVO_RS16860 → / ← HVO_RS16865	tRNA‑Met/CNNM domain‑containing protein
2410564	A→G	L80P (CTT→CCT)	HVO_RS16995 ←	50S ribosomal protein L32e
2711419	Δ618 bp	coding (1‑618/618 nt)	HVO_RS18595 ←	GNAT family N‑acetyltransferase
	*blue, ∆hvo_2874; orange, addtional DNA sequence variants between the Δhvo_2874 mutant and H26 parent strain.

### Sheet: Dataset S3b
Dataset S3b. Unassigned new junctions based on comparision to reference H. volcanii DS2 genome sequence NCBI accession NC_013967.1.
H26 Δhvo_2874										H26
seq id	position	reads (cov)	reads (cov)	score	skew	freq	annotation	gene	product	seq id	position	reads (cov)	reads (cov)	score	skew	freq	annotation	gene	product
NC_013967	= 121295	24 (0.240)	36 (0.390)	22/262	2.2	0.574	noncoding (73/74 nt)	HVO_RS05325	tRNA‑Arg	NC_013967	= 121295	13 (0.140)	19 (0.230)	15/264	2	0.616	noncoding (73/74 nt)	HVO_RS05325	tRNA‑Arg
NC_013967	121367 =	32 (0.350)					intergenic (+71/‑343)	HVO_RS05325/HVO_RS05330	tRNA‑Arg/hypothetical protein	NC_013967	121367 =	12 (0.150)					intergenic (+71/‑343)	HVO_RS05325/HVO_RS05330	tRNA‑Arg/hypothetical protein
NC_013967	= 838034	83 (0.810)	40 (0.620) +53 bp	19/186	1.3	0.603	intergenic (+13/‑387)	HVO_RS09120/HVO_RS09125	IS4‑like element ISHvo11 family transposase/hypothetical protein	NC_013967	= 838034	73 (0.810)	55 (0.610)	19/294	1.7	0.547	intergenic (+13/‑387)	HVO_RS09120/HVO_RS09125	IS4‑like element ISHvo11 family transposase/hypothetical protein
NC_013967	1697872 =	0 (0.000)					pseudogene (307/1158 nt)	HVO_RS20195	ISH3‑like element ISHvo20 family transposase	NC_013967	= 1705045	18 (0.200)					coding (363/1170 nt)	HVO_RS13560	ISH3 family transposase
NC_013967	939002 =	22 (0.220)	72 (0.740)	41/278	0.5	0.779	coding (367/1257 nt)	HVO_RS09645	DUF4382 domain‑containing protein	NC_013967	= 1323177	79 (0.870)	40 (0.700) +54 bp	12/186	1.5	0.473	coding (809/1287 nt)	gdhB	glutamate dehydrogenase GdhB
NC_013967	= 939031	20 (0.210)					coding (338/1257 nt)	HVO_RS09645	DUF4382 domain‑containing protein	NC_013967	1323232 =	62 (0.690)					coding (864/1287 nt)	gdhB	glutamate dehydrogenase GdhB
NC_013967	= 1323177	91 (0.890)	47 (0.730) +54 bp	19/184	1.3	0.471	coding (809/1287 nt)	gdhB	glutamate dehydrogenase GdhB	NC_013967	1384389 =	45 (0.500)	111 (1.260) +CCCC	31/286	0.5	0.693	pseudogene (4/1081 nt)	HVO_RS12025	IS4 family transposase
NC_013967	1323232 =	77 (0.750)					coding (864/1287 nt)	gdhB	glutamate dehydrogenase GdhB	NC_013967	2650133 =	56 (0.620)					pseudogene (266/276 nt)	HVO_RS20645	IS4 family transposase
NC_013967	1384389 =	91 (0.890)	136 (1.370) +CCCC	37/284	0.8	0.611	pseudogene (4/1081 nt)	HVO_RS12025	IS4 family transposase	NC_013967	1694480 =	NA (NA)	68 (0.940) +29 bp	24/236	0.6	0.499	intergenic (‑717/‑80)	HVO_RS21560/HVO_RS13510	ribbon‑helix‑helix protein, CopG family/IS4‑like element ISHvo11 family transposase
NC_013967	2650133 =	87 (0.850)					pseudogene (266/276 nt)	HVO_RS20645	IS4 family transposase	NC_013967	= 1698228	85 (0.940)					intergenic (‑50/‑296)	HVO_RS20195/HVO_RS13530	ISH3‑like element ISHvo20 family transposase/HNH endonuclease family protein
NC_013967	1694480 =	NA (NA)	84 (1.030) +29 bp	34/234	0.5	0.51	intergenic (‑717/‑80)	HVO_RS21560/HVO_RS13510	ribbon‑helix‑helix protein, CopG family/IS4‑like element ISHvo11 family transposase	NC_013967	1694481 =	NA (NA)	81 (0.900)	35/292	0.3	NA	intergenic (‑718/‑79)	HVO_RS21560/HVO_RS13510	ribbon‑helix‑helix protein, CopG family/IS4‑like element ISHvo11 family transposase
NC_013967	= 1698228	101 (0.990)					intergenic (‑50/‑296)	HVO_RS20195/HVO_RS13530	ISH3‑like element ISHvo20 family transposase/HNH endonuclease family protein	NC_013967	= 1705112	NA (NA)					coding (430/1170 nt)	HVO_RS13560	ISH3 family transposase
NC_013967	1694481 =	NA (NA)	112 (1.110)	39/290	0.7	NA	intergenic (‑718/‑79)	HVO_RS21560/HVO_RS13510	ribbon‑helix‑helix protein, CopG family/IS4‑like element ISHvo11 family transposase	NC_013967	= 1706019	NA (NA)	81 (0.890)	30/294	0.6	NA	intergenic (+167/‑106)	HVO_RS13560/HVO_RS13565	ISH3 family transposase/tRNA‑Lys
NC_013967	= 1705112	NA (NA)					coding (430/1170 nt)	HVO_RS13560	ISH3 family transposase	NC_013967	2196048 =	NA (NA)					intergenic (+60/‑48)	HVO_RS15920/HVO_RS15925	putative sulfate/molybdate transporter/ISH3 family transposase
NC_013967	= 1706019	NA (NA)	188 (1.840)	58/292	0.1	NA	intergenic (+167/‑106)	HVO_RS13560/HVO_RS13565	ISH3 family transposase/tRNA‑Lys	NC_013967	= 2651938	37 (0.410)	54 (0.600)	17/292	2	0.595	coding (13/1170 nt)	HVO_RS18335	ISH3 family transposase
NC_013967	2196048 =	NA (NA)					intergenic (+60/‑48)	HVO_RS15920/HVO_RS15925	putative sulfate/molybdate transporter/ISH3 family transposase	NC_013967	2664690 =	NA (NA)					intergenic (‑357/+12)	HVO_RS18380/HVO_RS18385	tyrosine‑type recombinase/integrase/IS4‑like element ISHvo12 family transposase
NC_013967	1733436 =	83 (0.810)	95 (0.990)	35/274	0.8	0.554	intergenic (‑50/‑389)	HVO_RS13710/HVO_RS13715	tRNA‑Gly/NAD+ synthase
NC_013967	= 1733652	75 (0.780)					intergenic (‑266/‑173)	HVO_RS13710/HVO_RS13715	tRNA‑Gly/NAD+ synthase
NC_013967	= 2651938	42 (0.410)	72 (0.710)	25/290	2.2	0.633	coding (13/1170 nt)	HVO_RS18335	ISH3 family transposase
NC_013967	2664690 =	NA (NA)					intergenic (‑357/+12)	HVO_RS18380/HVO_RS18385	tyrosine‑type recombinase/integrase/IS4‑like element ISHvo12 family transposase
					*orange, unassigned new junctions that differ between the Δhvo_2874 mutant (left) and H26 parent strain (right).

### Sheet: Dataset S3c
Dataset S3c. Unassigned missing coverage based on comparision to the reference H. volcanii DS2 genome sequence NCBI accession NC_013967.1.
Strain	seq id	start	end	size	←reads	reads→	gene	description
H26	NC_013967	1727893	1729460	1568	46 [40]	[45] 48	HVO_RS13680	HVO_RS13680

### Sheet: Dataset S3d
Dataset S3d. Whole genome DNA sequencing statistics of this study.
Sample Name	Total Read Pairs	Total Reads (R1 + R2)	Total bp > Q30	% bp > Q30	R1 md5sum	R2 md5sum				Coverage
H26	1297907	2595814	338080264	87.828	77b9c37a63a509bf3dff609690378888	bcf7e6379dc8249e6b226a8c22c6a8bb				273.459
HVO_2874	1434835	2869670	384949433	91.492	29d60345da16f08a00ac81a5e2499a93	79f449f2d9a3ee67a56025ba224b52bf				302.308
